# Early feature extraction drives model performance in high-resolution chromatin accessibility prediction: A systematic evaluation of deep learning architectures

**DOI:** 10.1101/2025.03.01.641000

**Authors:** Aayush Grover, Till Muser, Liine Kasak, Lin Zhang, Ekaterina Krymova, Valentina Boeva

## Abstract

Fine-grained prediction of chromatin accessibility from DNA sequence is a foundational step in modeling gene expression changes resulting from sequence variants. Yet, few methods operate at the resolution necessary to capture subtle effects of single-nucleotide changes. Furthermore, it remains unclear which architectural components—such as residual connections, normalization strategies, or attention mechanisms—drive performance in these high-resolution predictions. To address these knowledge gaps, we systematically evaluate classic architectural choices and introduce ConvNeXt V2 blocks, originally developed for computer vision, as high-resolution feature extractors in deep learning models for genomic data. Integrated into diverse architectures—CNNs, LSTMs, dilated CNNs, and transformers—ConvNeXt V2 blocks consistently improve performance, leading to similar prediction accuracy across these different model types. This reveals that early feature extraction, rather than downstream architecture, is the primary determinant of prediction accuracy. A comprehensive evaluation of these models on ATAC-seq signal prediction at 4 bp resolution in a cell type-specific manner identifies the ConvNeXt-based dilated CNN as the most robust performer, better preserving the signal’s shape. Our codebase and benchmarks provide practical tools for high-resolution chromatin modeling.
