## Supplementary Table 1 for "Early feature extraction drives model performance in high-resolution chromatin accessibility prediction: A systematic evaluation of deep learning architectures"

### Sheet: Sheet1
Cell line / Patient	Primary Tumor Type	Source	ATAC bigwig	ATAC bed	ATAC bam	WGS bam	SNP	Somatic Mut.
GM12878	-	ENCODE	ENCFF667MDI	ENCFF748UZH	-	-	-	-
IMR90	-	ENCODE	ENCFF770EAV	ENCFF243NTP	-	-	-	-
HepG2	-	ENCODE	ENCFF262URW	ENCFF439EIO	-	-	-	-
K562	-	ENCODE	ENCFF357GNC	ENCFF333TAT	-	-	-	-
TCGA-A6-A567	COAD	TCGA GDC	-	-	1a6a2a26-95a3-484d-8fb0-9e1835724d1e_atacseq_gdc_realn.bam	92bba83b-4f68-4c93-ae26-9f8d15aaf19d_wgs_gdc_realn.bam	BRIAR_p_TCGA_297_298_299_300_S_GenomeWideSNP_6_H01_1362312.birdseed.data.txt	05486349-24a4-4931-bf5f-c9fefe369af2.consensus.20160830.somatic.snv_mnv.vcf.gz
TCGA-QG-A5YV	COAD	TCGA GDC	-	-	380ec737-1741-4e80-8f98-75e176e9c34a_atacseq_gdc_realn.bam	e3ef5cad-4d6e-4f04-babb-a908ee02644b_wgs_gdc_realn.bam	BRIAR_p_TCGA_297_298_299_300_S_GenomeWideSNP_6_H10_1362382.birdseed.data.txt	e3ef5cad-4d6e-4f04-babb-a908ee02644b.consensus.20160830.somatic.snv_mnv.vcf.gz
TCGA-HE-A5NH	KIRP	TCGA GDC	-	-	2800e806-b3e0-4641-b4ad-20e23c1ca2e7_atacseq_gdc_realn.bam	33b7e799-ad10-498f-9948-8ce433311539_wgs_gdc_realn.bam	ENDUE_p_TCGA_271_76_79_280_81_N_GenomeWideSNP_6_B12_1346736.birdseed.data.txt	33b7e799-ad10-498f-9948-8ce433311539.consensus.20160830.somatic.snv_mnv.vcf.gz
TCGA-B9-A44B	KIRP	TCGA GDC	-	-	771d55bb-089f-4313-9cb2-dc95469eeebe_atacseq_gdc_realn.bam	3feeb225-69d3-45ff-82d0-ec52b50f39b4_wgs_gdc_realn.bam	PALPS_p_TCGA_265_266_267_N_GenomeWideSNP_6_E01_1306698.birdseed.data.txt	88e35d25-d98d-4576-8ebe-1cd74010ecd8.consensus.20160830.somatic.snv_mnv.vcf.gz
